## Supplemental Table S7 for "Failure to release from the ER translocon induces 60S ribosome degradation"

### Sheet: Sheet1
gene targeted	spacer sequence	∆∆CCt	95% CI ddCT (3 independent wells)	Percent knockdown	95% CI Percent Knockdown	n (independent wells test/control)
nontargeting	GTGCCCGCACGAAAGTGGGT	NA	NA	NA	NA	NA
UBA5	CGGCTCCGAGGAAGGCCTGT	5.57	[4.82 – 6.31]	97.9	[96.5 – 98.7]	4
RIOK3	GCCATCTGTCACCTCCACTC	4.92	[4.46 – 5.37]	96.7	[95.5 – 97.6]	3
TLSD1	GCGCTGGAGAACCCCGAGTG	5.33	[5.16 – 5.79]	97.8	[97.2 – 98.2]	3
DDRGK1	GTGCACTGAGGCCCTCGTCA	5.53	[5.11 – 5.94]	97.8	[97.1 – 98.4]	4
