## Supplemental Table S12 for "Failure to release from the ER translocon induces 60S ribosome degradation"

Section	Parameter Name	Value	Units	Description
Acquisition	pixel_size_um	0.11	um/px	Camera pixel size in the sample plane
Acquisition	frame_interval	0.015091	s	Time between consecutive frames
quot: filter	method	identity		Background subtraction over the frame stack; identity = none applied
quot: filter	start	0	frame	First frame used. ND2 frame 0 is a pims gap frame and is excluded upstream
quot: filter	chunk_size	100	frames	Frames held in memory per filtering block
quot: detect	method	llr		Spot detection: log-likelihood ratio test for a Gaussian spot
quot: detect	k	2	px	Gaussian kernel width used by the LLR detector
quot: detect	w	15	px	Detection window edge length
quot: detect	t	15	LLR	Detection threshold. This is the "q" in the tracking_output_q=15p0 tier name
quot: localize	method	ls_int_gaussian		Subpixel localization: least-squares integrated-Gaussian fit
quot: localize	window_size	15	px	Fitting window edge length
quot: localize	sigma	2.5	px	Fixed PSF standard deviation
quot: localize	ridge	1.00E-05		Ridge regularization on the fit
quot: localize	max_iter	50	iterations	Levenberg-Marquardt iteration cap
quot: localize	damp	1		Damping factor on the parameter update
quot: localize	camera_bg	100	ADU	Camera offset, read from the SPT TIF; reading it from the ND2 yields NaN
quot: track	method	euclidean		Frame-to-frame linking by Euclidean distance (Hungarian assignment)
quot: track	search_radius	1.2	um	Maximum displacement allowed between consecutive frames
quot: track	max_blinks	0	frames	Gap frames tolerated within one trajectory; 0 = no gap closing
quot: track	min_I0	100	ADU	Minimum fitted spot intensity for a detection to be linked
quot: track	scale	1		Coordinate scale factor; 1.0 keeps trajectories in pixels
saSPT: model	likelihood_type	rbme		RBME: regular Brownian motion with localization error marginalized
saSPT: model	diff_coefs	150 states, 0.001-100, log-spaced	um^2/s	Diffusion-coefficient state grid
saSPT: model	loc_errors	36 states, 0-0.07, step 0.002	um	Localization-error state grid (saSPT's own default under this variant)
saSPT: model	focal_depth	0.7	um	Defocalization correction depth; calibrated, see verification/focal_depth_calibration.json
saSPT: model	splitsize	10	jumps	Maximum jumps per sub-trajectory
saSPT: model	start_frame	0	frame	First frame contributing jumps
saSPT: model	sub_trajectories_used	all		Every sub-trajectory in the likelihood cache enters the fit; saSPT's own sample_size cap applies to StateArray.from_detections, not to this path
saSPT: inference	concentration_parameter	1		Dirichlet prior on state occupancies (saSPT DEFAULT_CONC_PARAM); absent from settings.pkl
saSPT: inference	max_iter	200	iterations	VBEM iteration cap, matching saSPT DEFAULT_MAX_ITER
saSPT: inference	vbem_iterations_applied	199	iterations	max_iter-1: saSPT contracts R->n at the top of each pass, so K passes reflect K-1 R-updates
saSPT: inference	convergence_tolerance	0		0 disables early stopping, which saSPT does not have
saSPT: inference	occupancy_weighting	displacement		saSPT's own definition: occupancy is a fraction of displacements
Diffusion bins	bin_boundaries	60S: 0.004, 0.025, 0.35, 3; 40S: 0.004, 0.04, 0.3, 2	um^2/s	Interior boundaries of the manually-selected bin scheme (frozen 2026-09-16); bins are numbered I-V in the figures
Diffusion bins	bin_labels	60S: immobile, very_slow, slow_medium, free_60S, free_protein; 40S: immobile, very_slow, slow_medium, free, fast		Bin names in ascending D
Resampling	n_bootstrap	500	draws	Field-of-view bootstrap draws for confidence intervals
Resampling	n_permutation	500	draws	Whole-FOV label permutations for the null
Resampling	permutation_p_floor	1/501		Phipson-Smyth add-one estimator; a permutation p cannot be 0
Resampling	multiple_comparison	Benjamini-Hochberg		Applied within each contrast's bins; Holm also carried in every stats CSV
